# Redirecting the pioneering function of FOXA1 with covalent small molecules

**DOI:** 10.1101/2024.03.21.586158

**Authors:** Sang Joon Won, Yuxiang Zhang, Christopher J. Reinhardt, Nicole S. MacRae, Kristen E. DeMeester, Evert Njomen, Lauren M. Hargis, Jarrett R. Remsberg, Bruno Melillo, Benjamin F. Cravatt, Michael A. Erb

**Affiliations:** Department of Chemistry, The Scripps Research Institute, La Jolla, CA 92037, USA

**Keywords:** FOXA1, covalent chemistry, proteomics, activity-based protein profiling, cysteine, chromatin, pioneer transcription factor, DNA-binding motif, ATAC-seq, ChIP-seq

## Abstract

Pioneer transcription factors (TFs) exhibit a specialized ability to bind to and open closed chromatin, facilitating engagement by other regulatory factors involved in gene activation or repression. Chemical probes are lacking for pioneer TFs, which has hindered their mechanistic investigation in cells. Here, we report the chemical proteomic discovery of electrophilic small molecules that stereoselectively and site-specifically bind the pioneer TF, FOXA1, at a cysteine (C258) within the forkhead DNA-binding domain. We show that these covalent ligands react with FOXA1 in a DNA-dependent manner and rapidly remodel its pioneer activity in prostate cancer cells reflected in redistribution of FOXA1 binding across the genome and directionally correlated changes in chromatin accessibility. Motif analysis supports a mechanism where the covalent ligands relax the canonical DNA binding preference of FOXA1 by strengthening interactions with suboptimal ancillary sequences in predicted proximity to C258. Our findings reveal a striking plasticity underpinning the pioneering function of FOXA1 that can be controlled by small molecules.
