## Supplementary material for "Redirecting the pioneering function of FOXA1 with covalent small molecules": Table S1

### Sheet: DNA oligo used
Notes	Primer name	Sequence
pCAG-OSF-FOXA1	Kpn1_FoxA1_F	tttggtaccTTAGGAACTGTGAAGATGGAAG
pCAG-OSF-FOXA1	Xho1_FoxA1_R	tttctcgagTCAGGAAGTGTTTAGGACG
pHLmMBP8-FOXA1	FoxA1_FL_SacI_F	tttgagctccTTAGGAACTGTGAAGATGGAAG
pHLmMBP8-FOXA1	Xho1_FoxA1_R	tttctcgagTCAGGAAGTGTTTAGGACG
pHLmMBP8-FOXA2	FoxA2_FL_Sac1_F	tttgagctccCTGGGAGCGGTGAAGATGG
pHLmMBP8-FOXA2	FoxA2_FL_NheI_R	tttgctagcTTAAGAGGAGTTCATAATGG
pHLmMBP8-FOXA3	FoxA3_FL_Not1_F	tttgcggccgccCTGGGCTCAGTGAAGATGGAG
pHLmMBP8-FOXA3	FoxA3_FL_Xho1_R	tttctcgagCTAGGATGCATTAAGCAAAGAGC
pHLmMBP8-FOXA1-FKHD-C268X	Not1_FKHD_F	tttgcggccgccCACGCCAAGCCGCCCTAC
pHLmMBP8-FOXA1-FKHD-C268X	Xho1_FKHD_267_R	tttctcgagtcaCTTGAAGCGCTTCTGGCG
pHLmMBP8-FOXA1-FKHD-K270X	Not1_FKHD_F	tttgcggccgccCACGCCAAGCCGCCCTAC
pHLmMBP8-FOXA1-FKHD-K270X	Xho1_FKHD_269_R	tttctcgagtcaCTCGCACTTGAAGCGCTTC
pHLmMBP8-FOXA1-FKHD-G275X	Not1_FKHD_F	tttgcggccgccCACGCCAAGCCGCCCTAC
pHLmMBP8-FOXA1-FKHD-G275X	Xho1_FKHD_274_R	tttctcgagtcaGGCCCCCGGCTGCTTCTC
pHLmMBP8-FOXA2-FKHD	FoxA2_FKHD_F_Not1	tttgcggccgccCACGCAAAGCCGCCCTAC
pHLmMBP8-FOXA2-FKHD	FoxA2_FKHD_R_Xho1	tttctcgagtcaCAGCGCCAGCTGCTTCTC
pHLmMBP8-FOXA3-FKHD	FoxA3_FKHD_F_Not1	tttgcggccgccCACGCCAAGCCACCGTAT
pHLmMBP8-FOXA3-FKHD	FoxA3_FKHD_R_Xho1	tttctcgagtcaTTTTTTCACCTTCTCCTCCAGCTTG
pCAG-Luc	Green_Luc_Kpn1_F	tttggtaccGCCAGCAAGGTGTACGAC
pCAG-Luc	Green_Luc_Xho1_R	tttctcgagagaggcagaggcCTGCTCGTTCTTCAGCAC
pCAG-Luc-FOXA1	Xho1_FoxA1_F	tttctcgagTTAGGAACTGTGAAGATGGAAG
pCAG-Luc-FOXA1	Bsu36I_FoxA1_R	tttcctgaggTCAGGAAGTGTTTAGGACG
pCAG-Luc-FKHD	Xho1_FKHD_F	tttctcgagCACGCCAAGCCGCCCTAC
pCAG-Luc-FKHD	Bsu36I_FKHD_R	tttcctgaggtcaGGCCCCCGGCTGCTTCTC
pSF	SF_insert_EcoR1_F	tttgaattcgccaccatggctagctg
pSF	SF_insert_Not1_R	tttgcggccgccttgtcatcgtcatccttg
pSF-Nluc-N	nluc_F_Not1	tttgcggccgcgagcGTCTTCACACTCGAAGATTTC
pSF-Nluc-N	nluc_R_Sac1	tttgagctcccgcttccgcttccCGCCAGAATGCGTTCG
pSF-Nluc-FKHD	FKHD_F_Sac1	tttgagctccCACGCCAAGCCGCCCTAC
pSF-Nluc-FKHD	FKHD_R_Xho1	tttctcgagtcaGGCCCCCGGCTGCTTCTC
pSF-Nluc-C	c_nluc_F_MluI	tttacgcgtggaagcggaagcgggagctcaGTCTTCACACTCGAAGATTTC
pSF-Nluc-C	c_nluc_R_Bsu36I	tttcctgaggtcaCGCCAGAATGCGTTCG
pSF-FOXA1-Nluc	FoxA1_F_Xho1	tttctcgagTTAGGAACTGTGAAGATGGAAG
pSF-FOXA1-Nluc	FoxA1_R_MluI	tttacgcgtGGAAGTGTTTAGGACG
pDONR-Strep-Flag-FOXA1	attb1-FOXA1	GGGGACAAGTTTGTACAAAAAAGCAGGCTGGTACCGGTCCGgaattcctcgatcga
pDONR-Strep-Flag-FOXA1	attb2-FOXA1	GGGGCCACTTTGTACAAGAAAGCTGACGCGTAagcttctcgagTCAGGAAGT
pDONR-Strep-Flag-FOXA1-HA	Q5_HA_insert_F	cgtgcccgactacgccTGACTCGAGAAGCTTACG
pDONR-Strep-Flag-FOXA1-HA	Q5_HA_insert_R	tcgtaggggtatccgccGGAAGTGTTTAGGACGGG
Mutagenesis	C258A_Q5_F	CGAGAACGGCgcgTACTTGCGCCG
Mutagenesis	C258A_Q5_R	AACATGTTGCCGGAGTCC
DNA-dependent labeling (Figure2)	Oligo-1_F	CAGTCCTTGACAGTAAACAAATCTGTTGTAA
DNA-dependent labeling (Figure2)	Oligo-1_R	TTACAACAGATTTGTTTACTGTCAAGGACTG
DNA-dependent labeling (Figure2)	Oligo-2_F	GTAAACACAGTCCTTGACATATCTGTTGTAA
DNA-dependent labeling (Figure2)	Oligo-2_R	TTACAACAGATATGTCAAGGACTGTGTTTAC
DNA-dependent labeling (Figure2)	Oligo-3_F	CAGTCCTTGACATATCTGTTGACAGTAAACA
DNA-dependent labeling (Figure2)	Oligo-3_R	TGTTTACTGTCAACAGATATGTCAAGGACTG
Immobilized DNA-binding (Figure3)	Oligo-1-Biotin-F	CAGTCCTTGACAGTAAACAAATCTGTTGTAA/3BIOTEG/
Immobilized DNA-binding (Figure3)	Oligo-1-Biotin-R	TTACAACAGATTTGTTTACTGTCAAGGACTG/3BIOTEG/
Immobilized DNA-binding (Figure3)	Cntl_Biotin-F	CAGTCCTTGACAACTGTGTGATCTGTTGTAA/3BIOTEG/
Immobilized DNA-binding (Figure3)	Cntl_Biotin-R	TTACAACAGATCACACAGTTGTCAAGGACTG/3BIOTEG/
NanoBRET (Figure3&6)	Oligo-1-TAMRA_F	ACAGTCCTTGACAGTAAACAAATCTGTTGTAA
NanoBRET (Figure3&6)	Oligo-1-TAMRA_R	TTACAACAGATTTGTTTACTGTCAAGGACTG/36-TAMSp/
NanoBRET (Figure3)	TAMRA_Cntl_F	ACAGTCCTTGACAACTGTGTGATCTGTTGTAA
NanoBRET (Figure3)	TAMRA_Cntl_R	TTACAACAGATCACACAGTTGTCAAGGACTG /36-TAMSp/
NanoBRET (Figure6)	Oligo-1-TAMRA_F (TAA)	ACAGTCCTTGTAAGTAAACAAATCTGTTGTAA
NanoBRET (Figure6)	Oligo-1-TAMRA_R (TAA)	TTACAACAGATTTGTTTACTTACAAGGACTG/36-TAMSp/
NanoBRET (Figure6)	Oligo-1-TAMRA_F (AAA)	ACAGTCCTTGAAAGTAAACAAATCTGTTGTAA
NanoBRET (Figure6)	Oligo-1-TAMRA_R (AAA)	TTACAACAGATTTGTTTACTTTCAAGGACTG/36-TAMSp/
NanoBRET (Figure6)	Oligo-1-TAMRA_F (TAT)	ACAGTCCTTGTATGTAAACAAATCTGTTGTAA
NanoBRET (Figure6)	Oligo-1-TAMRA_R (TAT)	TTACAACAGATTTGTTTACATACAAGGACTG/36-TAMSp/
NanoBRET (Figure6)	Oligo-1-TAMRA_F (TGA)	ACAGTCCTTGTGAGTAAACAAATCTGTTGTAA
NanoBRET (Figure6)	Oligo-1-TAMRA_R (TGA)	TTACAACAGATTTGTTTACTCACAAGGACTG/36-TAMSp/
NanoBRET (Figure6)	Oligo-1-TAMRA_F (CTC)	ACAGTCCTTGCTCGTAAACAAATCTGTTGTAA
NanoBRET (Figure6)	Oligo-1-TAMRA_R (CTC)	TTACAACAGATTTGTTTACGAGCAAGGACTG/36-TAMSp/
NanoBRET (Figure6)	Oligo-1-TAMRA_F (GCC)	ACAGTCCTTGGCCGTAAACAAATCTGTTGTAA
NanoBRET (Figure6)	Oligo-1-TAMRA_R (GCC)	TTACAACAGATTTGTTTACGGCCAAGGACTG/36-TAMSp/
NanoBRET (Figure6)	Oligo-1-TAMRA_F (GCA)	ACAGTCCTTGGCAGTAAACAAATCTGTTGTAA
NanoBRET (Figure6)	Oligo-1-TAMRA_R (GCA)	TTACAACAGATTTGTTTACTGCCAAGGACTG/36-TAMSp/
NanoBRET (Figure6)	Oligo-1-TAMRA_F (GTG)	ACAGTCCTTGGTGGTAAACAAATCTGTTGTAA
NanoBRET (Figure6)	Oligo-1-TAMRA_R (GTG)	TTACAACAGATTTGTTTACCACCAAGGACTG/36-TAMSp/
NanoBRET (Figure6)	Oligo-1-TAMRA_F (CTG)	ACAGTCCTTGCTGGTAAACAAATCTGTTGTAA
NanoBRET (Figure6)	Oligo-1-TAMRA_R (CTG)	TTACAACAGATTTGTTTACCAGCAAGGACTG/36-TAMSp/
NanoBRET (Figure6)	Oligo-1-TAMRA_F (CAG)	ACAGTCCTTGCAGGTAAACAAATCTGTTGTAA
NanoBRET (Figure6)	Oligo-1-TAMRA_R (CAG)	TTACAACAGATTTGTTTACCTGCAAGGACTG/36-TAMSp/
